# Spatial dissection of a megabase-scale gene in *Drosophila* spermatocyte nuclei

**DOI:** 10.64898/2026.11.22.768416

**Authors:** McKenna Elise Rook, E.K. Beard, Fumihiro Watanabe, Mayu Inaba

## Abstract

Understanding how nascent RNA is structurally organized during transcription remains challenging for most genes because their transcription units are too small to resolve the spatial organization of nascent transcripts. Exceptionally long genes provide a unique opportunity to address how RNA is organized during transcription. Here, we investigate the transcriptional organization of *kl-3*, an exceptionally long Y-linked fertility gene expressed in *Drosophila* spermatocytes. Using RNA FISH against AATAC satellite sequence embedded in a large intron (intron5), we find that nascent exon-containing transcripts remain tightly associated with the Y-loop DNA strand, whereas intronic transcripts form a distinct outer layer surrounding the exon-associated signal. We further demonstrate that Smooth protein associates specifically with the AATAC positive loop, and is required for proper transcript organization, likely by creating phase-separated compartments. Finally, we identify distinct subnuclear localization of transcription-, elongation-, and splicing-machineries. H3K4me3 is enriched near the nucleolus-like body (NLB), consistent with transcriptional initiation in this region. Unexpectedly, we found the splicing-associated domain, H3K36me3, and splicing factors including U2af38 and Cdc5, are also enriched near the NLB, suggesting that splicing may be spatially undertaken within this compartment. Together, our findings reveal a spatial organization of nascent RNA in which DNA-associated exon sequences and compacted intronic transcripts are coordinated with distinct transcriptional and RNA-processing subnuclear domains. We propose that such spatial segregation may be commonly utilized in broad cellular genes.
