## Supplementary material for "Spatial dissection of a megabase-scale gene in *Drosophila* spermatocyte nuclei": Source data 1

### Sheet: Fig1K
Distance_(microns)	Value	Y1
0	819	1244
0.02476	855.892	1260.73
0.04952	878.416	1274.93
0.07428	880.774	1279.44
0.09904	855.307	1261.49
0.12379	811.662	1225.41
0.14855	763.364	1181.03
0.17331	719.726	1142.07
0.19807	689.178	1128.77
0.22283	672.034	1144.56
0.24759	664.767	1187.37
0.27235	663.16	1242.93
0.29711	663.402	1289.88
0.32187	661.104	1309.61
0.34663	664.223	1289.13
0.37138	673.703	1242.53
0.39614	696.065	1183.31
0.4209	745.417	1141.13
0.44566	817.441	1125.38
0.47042	911.861	1139.83
0.49518	1025.9	1192.44
0.51994	1147.64	1279.69
0.5447	1268.68	1408.63
0.56946	1375.3	1613.28
0.59422	1460.84	1914.48
0.61897	1524.57	2315.21
0.64373	1562.61	2823.76
0.66849	1567.29	3421.62
0.69325	1555.24	4056.58
0.71801	1534.13	4691.45
0.74277	1512.71	5246.61
0.76753	1533.28	5699.51
0.79229	1608.19	6033.79
0.81705	1761.58	6217.43
0.8418	2015.51	6265.97
0.86656	2347.73	6198.91
0.89132	2739.43	6027.36
0.91608	3157.5	5770.5
0.94084	3550.96	5472.68
0.9656	3892.01	5172.93
0.99036	4160.8	4925.38
1.01512	4336.39	4783.07
1.03988	4405.57	4803.44
1.06464	4371.16	5010.92
1.08939	4231.3	5373.13
1.11415	3981.2	5887.37
1.13891	3619.61	6522.65
1.16367	3182.91	7192.97
1.18843	2697.24	7845.76
1.21319	2204.89	8382.59
1.23795	1747.26	8753.22
1.26271	1345.87	8944.06
1.28747	1023.9	8937.79
1.31222	797.034	8751.03
1.33698	634.929	8464
1.36174	530.225	8096.88
1.3865	475.87	7656.07
1.41126	450.047	7186.35
1.43602	441.162	6685.51
1.46078	443.901	6141.7
1.48554	449.92	5627.75
1.5103	454.558	5140.27
1.53506	455.112	4672.01
1.55981	450.003	4235.02
1.58457	440.264	3815.55
1.60933	425.885	3377.38
1.63409	408.921	2929.17
1.65885	391.627	2458.46
1.68361	375.084	2000.49
1.70837	361.584	1607.47
1.73313	350.042	1262.11
1.75789	341.799	997.427
1.78265	338.301	834.489
1.8074	336.683	716.489
1.83216	337	637

### Sheet: Fig2E
X0	Y0	Y1
0	256	113
0.02476	250.344	118.98
0.04952	242.376	123.567
0.07428	237.228	126.34
0.09904	238.096	133.202
0.12379	282.878	150.653
0.14855	353.728	235.518
0.17331	437.988	430.252
0.19807	528.342	711.871
0.22283	619.55	1066.31
0.24759	706.637	1470.45
0.27235	783.365	1912.73
0.29711	841.907	2403.42
0.32187	876.652	2967.16
0.34663	886.839	3618.5
0.37138	876.599	4367.48
0.39614	859.177	5206.52
0.4209	850.592	6107.06
0.44566	861.434	7028.59
0.47042	899.954	7926.46
0.49518	968.457	8742.69
0.51994	1059.7	9421.35
0.5447	1162.77	9913.55
0.56946	1268.16	10173.5
0.59422	1364.64	10170.6
0.61897	1446.62	9915.75
0.64373	1515.22	9441.67
0.66849	1573.97	8792.94
0.69325	1621.63	8029.44
0.71801	1674.88	7221.27
0.74277	1747.19	6433.02
0.76753	1845.85	5718.34
0.79229	1960.1	5125.73
0.81705	2089.02	4663.64
0.8418	2224.02	4322.62
0.86656	2354.22	4093.07
0.89132	2461.69	3992.23
0.91608	2553	4020.5
0.94084	2627.93	4194.64
0.9656	2681.73	4507.5
0.99036	2690.35	4937.93
1.01512	2656.72	5461.23
1.03988	2574.76	6053.77
1.06464	2443.5	6690.42
1.08939	2259.96	7319.53
1.11415	2044.78	7920.84
1.13891	1809.21	8446.55
1.16367	1561.97	8842.89
1.18843	1311.52	9070.73
1.21319	1072.22	9155.52
1.23795	855.445	9112.63
1.26271	671.875	8971.25
1.28747	526.814	8774.94
1.31222	421.344	8558.01
1.33698	349.416	8344.05
1.36174	301.186	8140.84
1.3865	267.272	7922.37
1.41126	240.316	7635.87
1.43602	217.009	7229.67
1.46078	196.816	6661.52
1.48554	178.586	5938.05
1.5103	162.808	5109.67
1.53506	149.161	4239.35
1.55981	136.836	3383.49
1.58457	126.865	2601.11
1.60933	119.122	1924.7
1.63409	112.108	1367.41
1.65885	105.363	931.497
1.68361	97.77	607.908
1.70837	92.622	379.878
1.73313	101.087	227.694
1.75789	118.241	133.974
1.78265	130.164	95.973
1.8074	137.73	86.108
1.83216	141	80
	74472.4	367469

### Sheet: Fig3C
X0	AATAC	Blanks	Kl-3_Exon_1
0	0	163.306	11.8333
1	0	158.79	11.2778
2	0	149.189	11.7222
3	0	138.765	12.0227
4	0	129.478	12
5	3.936	120.066	12.0556
6	17.667	113.773	12.7803
7	39.983	103.629	14.3485
8	73.08	90.342	16.7141
9	111.03	75.298	19.8207
10	148.038	64.214	24.0606
11	179.395	60.627	29.1821
12	202.689	57.205	37.6212
13	216.336	47.628	50.3875
14	223.076	32.951	65.0629
15	218.568	20.205	80.9697
16	205.214	17.999	93.1375
17	185.076	17.761	99.0513
18	161.356	21.187	99.2955
19	140.701	29.481	93.7494
20	124.257	44.731	85.2377
21	112.22	59.902	75.0909
22	101.701	61.559	63
23	87.703	57.762	49.3246
24	69.682	66.136	37.8182
25	50.152	90.983	28.0752
26	31.495	120.2	20.2607
27	18.232	141.399	14.5025
28	11.463	160.22	11.0788
29	8.934	181.89	9.4189
30	8.417	199.288	9.5227
31	6.261	199.279	11.4798
32	2.148	191.435	14.101
33	0.167	185.417	15.9167

### Sheet: Fig3EF
Line1				Line2
0	819	1244		0	598	166
0.02476	855.892	1260.73		0.07618	611.923	153.731
0.04952	878.416	1274.93		0.15236	458	142.615
0.07428	880.774	1279.44		0.22854	302.615	208.962
0.09904	855.307	1261.49		0.30473	326.385	385.615
0.12379	811.662	1225.41		0.38091	611.538	731.308
0.14855	763.364	1181.03		0.45709	1216.15	1352.69
0.17331	719.726	1142.07		0.53327	2218.31	2155.81
0.19807	689.178	1128.77		0.60945	3319.39	2741.54
0.22283	672.034	1144.56		0.68563	3913.42	2905.46
0.24759	664.767	1187.37		0.76181	3776.85	2791.69
0.27235	663.16	1242.93		0.838	3131.19	2767.81
0.29711	663.402	1289.88		0.91418	2290.92	2917.31
0.32187	661.104	1309.61		0.99036	1549	2878.5
0.34663	664.223	1289.13		1.06654	1040	2300.08
0.37138	673.703	1242.53		1.14272	685.038	1405.19
0.39614	696.065	1183.31		1.2189	421.308	720.385
0.4209	745.417	1141.13		1.29508	279.308	407.192
0.44566	817.441	1125.38		1.37127	230	280.231
0.47042	911.861	1139.83		1.44745	205.808	226.385
0.49518	1025.9	1192.44		1.52363	222.154	247.385
0.51994	1147.64	1279.69		1.59981	315.731	337.923
0.5447	1268.68	1408.63		1.67599	441	410.385
0.56946	1375.3	1613.28		1.75217	518.615	368.462
0.59422	1460.84	1914.48		1.82835	475.538	324.615
0.61897	1524.57	2315.21		1.90454	339	366.769
0.64373	1562.61	2823.76		1.98072	274	490
0.66849	1567.29	3421.62
0.69325	1555.24	4056.58
0.71801	1534.13	4691.45
0.74277	1512.71	5246.61
0.76753	1533.28	5699.51
0.79229	1608.19	6033.79
0.81705	1761.58	6217.43
0.8418	2015.51	6265.97
0.86656	2347.73	6198.91
0.89132	2739.43	6027.36
0.91608	3157.5	5770.5
0.94084	3550.96	5472.68
0.9656	3892.01	5172.93
0.99036	4160.8	4925.38
1.01512	4336.39	4783.07
1.03988	4405.57	4803.44
1.06464	4371.16	5010.92
1.08939	4231.3	5373.13
1.11415	3981.2	5887.37
1.13891	3619.61	6522.65
1.16367	3182.91	7192.97
1.18843	2697.24	7845.76
1.21319	2204.89	8382.59
1.23795	1747.26	8753.22
1.26271	1345.87	8944.06
1.28747	1023.9	8937.79
1.31222	797.034	8751.03
1.33698	634.929	8464
1.36174	530.225	8096.88
1.3865	475.87	7656.07
1.41126	450.047	7186.35
1.43602	441.162	6685.51
1.46078	443.901	6141.7
1.48554	449.92	5627.75
1.5103	454.558	5140.27
1.53506	455.112	4672.01
1.55981	450.003	4235.02
1.58457	440.264	3815.55
1.60933	425.885	3377.38
1.63409	408.921	2929.17
1.65885	391.627	2458.46
1.68361	375.084	2000.49
1.70837	361.584	1607.47
1.73313	350.042	1262.11
1.75789	341.799	997.427
1.78265	338.301	834.489
1.8074	336.683	716.489
1.83216	337	637

### Sheet: Fig4
8911.87	8545.4					1.04289
1926.5	6414.14					0.300353
2583.03	6254.08					0.413015
2974.37	6075.4					0.489576
3273.14	5993.86					0.546083
3497.68	5838.93					0.599028
3729.8	5787.27					0.644483
3886.11	5700.34					0.681733
3968.31	5533.2					0.717182
4097.4	5494.97					0.745663
4218.66	5507.87					0.765933
4299.78	5398.91					0.796416
4361.72	5297.03					0.823427
4384.38	5252.63					0.834701
4403.86	5208.11					0.845577
4473.63	5142.99					0.869849
4514.06	5114.76					0.882556
4595.46	5040.35					0.911735
4547.29	5029.64					0.904099
4597.87	4942.7					0.930236
4624.44	4925.73					0.938833
4667.67	4869.6					0.958533
4603.27	4807.27					0.957565
4611	4771.74					0.966314
4641.57	4745.66					0.978066
4615.97	4739.19					0.974
4695.67	4703.85					0.998261
4638.31	4698.78					0.987131
4665.47	4624.12					1.00894
4634.65	4575.46					1.01294

### Sheet: FigS1
X0	HMS_Beagle	Kl-5_Exons_1-6		X0	HMS_Beagle	Kl-5_Exons_1-6
0	646	1323		0	646	1323
0.03301	696.329	1321.2		0.03301	696.329	1321.2
0.06602	744.001	1339.13		0.06602	744.001	1339.13
0.09904	781.324	1359.78		0.09904	781.324	1359.78
0.13205	816.54	1366.02		0.13205	816.54	1366.02
0.16506	859.537	1349.66		0.16506	859.537	1349.66
0.19807	920.602	1331.34		0.19807	920.602	1331.34
0.23108	1010.32	1325.29		0.23108	1010.32	1325.29
0.2641	1129.28	1352.65		0.2641	1129.28	1352.65
0.29711	1270.19	1432.17		0.29711	1270.19	1432.17
0.33012	1423.34	1576.59		0.33012	1423.34	1576.59
0.36313	1577.41	1807.2		0.36313	1577.41	1807.2
0.39614	1733.92	2112.73		0.39614	1733.92	2112.73
0.42916	1890.28	2509.69		0.42916	1890.28	2509.69
0.46217	2042.23	2952.91		0.46217	2042.23	2952.91
0.49518	2181.29	3435.46		0.49518	2181.29	3435.46
0.52819	2281.9	3855.34		0.52819	2281.9	3855.34
0.5612	2338.88	4166.42		0.5612	2338.88	4166.42
0.59422	2337.17	4252.88		0.59422	2337.17	4252.88
0.62723	2282.8	4082.17		0.62723	2282.8	4082.17
0.66024	2192.54	3687.44		0.66024	2192.54	3687.44
0.69325	2082.62	3154.58		0.69325	2082.62	3154.58
0.72626	1966.43	2607.91		0.72626	1966.43	2607.91
0.75927	1857.25	2093.44		0.75927	1857.25	2093.44
0.79229	1747.89	1698.79		0.79229	1747.89	1698.79
0.8253	1643.29	1422.98		0.8253	1643.29	1422.98
0.85831	1534.4	1275.38		0.85831	1534.4	1275.38
0.89132	1426.85	1211.39		0.89132	1426.85	1211.39
0.92433	1317.61	1185.84		0.92433	1317.61	1185.84
0.95735	1218.53	1144.68		0.95735	1218.53	1144.68
0.99036	1131.82	1079.22		0.99036	1131.82	1079.22
1.02337	1063.92	1004.71		1.02337	1063.92	1004.71
1.05638	1016.28	946.923		1.05638	1016.28	946.923
1.08939	987.908	921.138		1.08939	987.908	921.138
1.12241	977.636	928.349		1.12241	977.636	928.349
1.15542	978.606	939.995		1.15542	978.606	939.995
1.18843	984.1	947.344		1.18843	984.1	947.344
1.22144	982	935		1.22144	982	935
