## Supplementary material for "Spatial dissection of a megabase-scale gene in *Drosophila* spermatocyte nuclei": Spreadsheet 1

### Sheet: Kl-3 Exon 1
Probe Name	kl-3 exon 1		Dye	Quasar 670
Target	kl-3 exon 1
Design Parameters	N/A, used sequences published in Fingerhut et al. 2019
Sequences
taacattcctttctggatcc
gcagcacgctttaacatgtt
tatcgtcttctttgttggtc
caggcttgaaatccgttgtt
atacccaacaaatctgcaca
ttgctttcatccacaatacc
gggacctttttcctcaaata
cggaatcagttggatatcct
agagcgttgaatttcagtgt
gtcgatatacaacagtccac
aaatattgccacctcatcac
cggctttaaaacgtgatcca
tgagtttgctctttttctgc
cctttaaatagttcatgcga
gtatttttgaactggcttca
gccattgctcaaaataacgt
gtatttgttttccctctact
ccaattgaccaacatttgca
gtaacaaactccgttatggt
agataatgtcaagcaatcct
cgcgaaacgccaaagagttt
ttggtcacttacactaggtc
cctcatttctcgaagtaact
aaacataccgctggtttggg
gttactatttcctcaggatc
accatttacattctcaacat
cgttacttatcattatggcc
tttaagcttttcctggtagc
actagatccgacctcaaaca
accgaacggttatcaatcga
aagcaagagtttcgctcttc
caaattcggtcacagcttct
acagttgcttcagatgattt
tttgccatctcacaagtaat
caaccagtcgaactcgtgta
gtataccttgaatttgtcga
ctacatcgggtgtatctctt
tatatctggccaacatacgc
gtggttattaaatgctcggg

### Sheet: Juan
Probe Name	Juan 570		Dye	Quasar 570
Target	AY180919.1	ACAGTCTTCGACTAGCTCTTGTCGAACGCGGATGTAAAATCTTCTATTCTCTCTGAGAACATTTTGGTGTACATTAAATATTTTCTGTTTTCTTCTTTAATTGTGATATTCGCAAAAAACTACAATCAAACGTTCAAGTGATGCAATTGGCGATGCTGAAGCATCTGCCGTTGAAAAAATGCGTACTAAAAGGAATAAACCACTAGTGGAGCGCCAGAACGAACGGGGCTCCAAGCAATTTACAAATTATTTTCGTCCACTACAAACTTTAGACGATGATAATGATGATAAACCTATTGAAACGGACACACTTGATGAAAAAATAATCAAACCACCTCCTATAACATTAATTAAACAAAATACAAAATTTGTACACGAGCTAATGGCTAAAATTAAAAC…
Design Parameters	Organism: D. melanogaster, Masking level: 2, Max probes: 48, Oligo length: 20, Min spacing: 2
Sequences
ttttttcaacggcagatgct
tcaagtgtgtccgtttcaat
atgttccttgagttggttac
tttatccagcccggataaaa
atcctaggttttgtagcatg
tccacaattttgacttcggt
agcacaatgggcacatgatg
gttagcgcattttttgttgt
agaaattcggcatgggcatg
gttatttcttccaatgcgtt
ctggggttgatttccaaaga
tctcttagtttgagtaggca
tttgctttgggattaggcaa
gcattccatgccataatatt
acgtttgtttctaacggcac
gaagtccccgcaaattagaa
attgagaattttgccccaac
atatatgtgggttgcgtagg
ataggtccaatgttgatgct
ggtgatcagaggaaagctct
attctcttaaaaagcgccca
ttgacaaccacctcttcaac
tacagggagtgtaagcttgg
gacgtgacctaaaccattgt
tgcatttatccagcttttga
tcgctttttcttttccagaa
gtgtcagattatgcttcagt
tttggggtttcagctataga
cctctggataagtgactcta
ccatcaattccaggagattt
gattaatggcgcttgtagga
gaaatagcctgcctgaagac
tttttgctatcttccaatcc
ggttttcctggtttgagaat
ataggcttattggtcggtag
cagaatcttggacaatccgc
tggtagtgtgttgtgtatgt
gtcggcagtatggtatttag
acagtatcaaatgcagcctc
gggagttccaatcatcttta
gtacacagtttgtagcttgt
ctgtacgagaaaccagcact
gtctagtattcgcaactgtc
tcgaatgttgtcaacccatt
gaactttttgtacacctgct
tgtctagttgacctgttttt
acagtgtttagctaaggctt
atttgtgctttatcccttat

### Sheet: kl-5 Exons 1-6
Probe Name	kl-5 exons 1-6
Target	kl-5 exons 1-6
Design Parameters	N/A, used sequences published in Fingerhut et al. 2019
Sequences
cttcttttccttttcgtcag
ttgtcttggttaggtagttc
cctaaactcgttggttgtta
ccaccggaattgattgtgaa
agcaactttataccgtggtc
atttgctaatgggttcggta
tctgtcttcatatcgtttgc
aacgagacctttcatctggg
gcttcataagagggttaacc
tttacgaggtcttcaacgga
caagttctcaaggttttcca
tctgcgataagaatgctcga
gtccatatcgtttgtttcaa
cactaatccaattgtcagca
gttctgttgacacagtcgat
ttataggcttcgtcgacatc
cagtcctgcgagttaaatgt
tcttttagctcttccaatcg
aagggcgaaagttatctgcc
aatatttgtccactcacggt
tggccttgaagcttaaacga
atgtgtgtcttcaagacctt
gggttcgacatgttttttga
taacgcacatgatctcttcc
aaaaactccggacggttgtc
ccacttatccagcttaagac
atacgtttcttgttgggatt
ctggaaagctgtaggatgga
gaagtggtgttaagtaccga
atcccacttgatttactgtg
tccatttcgcatttcttgag
catgacttcgtccatgcaaa
caagccactttacaaccata
tgcctctggtagtggaaaat
agtctttatacgcctatctc
acttagttatgtctctagcc
gtcgtatatctgatcggttc
tgaaaataccgcgagtgacc
ggaatatggagtctggttct
tgtaatactctaggtgctgc
atcgtccgaatatttcatcc
ccccataacaattttttcca
tgctgttgtactcttcaaga
acagagaattttctgcgtcc
tgaaacgataccatgcgctc
gcgaagaagtaaggagcctg
atcatccacaatgacatgca
cgagcgccgtaaaaacgttt

### Sheet: HMS Beagle
Probe Name	HMS Beagle 670		Dye	Quasar 670
Target	AF365402.1	agttattgccctgcaattgattctctaacatcttgtggttccacatagtctccgctgccatcaacgccaacgaacggttaagcgcgacatcgacacttctgcgctgcgccgcggccgacgcctgctgcgccgctgccgacgacttcacttgattgctagggacttagggaaacattttgtacgctagatttagtttcaaatgataaattgcaataaacggtcgcttgcgatcttcaaaatcaaatcgataactgtaattattaactGGCGCCCGAACAGGGACCAGCGAATAAACGCGAACGAAAGACAAAATTCTAAGTCGCGGAGCAAAATCAAAATTTTGCTAAAAAATATTCGTTGGTTAAATTGTGCCGAAGAAACTCCCGCGAGTTATTAACA…
Design Parameters	Organism: D. melanogaster, Masking level: 2, Max probes: 48, Oligo length: 20, Min spacing: 2
Sequences
cagcggagactatgtggaac
agcgtacaaaatgtttccct
aattttgattttgctccgcg
tttattttatagccgaccgt
acagaaactgtgatccacca
ccaaagaaggttttctgcgg
ctgttcttcgttttgcattt
gcgttctacttctacttttc
ttttattatgggtggatgcc
acctgcacaaaacaagccta
cgtttggccaattaatgctg
cagagaattccctgatcgat
cacatcagcacttccaacaa
gccttgaaccaaagttgaca
tagacgtcttggtggaagtc
acaaagtgctcggattctcg
ggcattcgacggctgaaaat
aatgtttcgcgtctgtacac
tggacccagttacttcaata
taatcttgcatcgaccgttg
agtatggtagtgaggagtct
tgtgtcaatcaacaccctta
tcagctatgtaaggcttgtt
ttcattgtgtctttgccaag
aacaactcttttcccgtttt
aggagtcgagtttttttggt
ctaccgttaccatgttaagt
aaggcggtcttttcgatatc
gctggaaaattgacggtgca
ctgacatttcatgttggctt
tctttgagtgtccttggaat
gtaatatccggataatccca
tctttcttaaagtccgggta
cagcacctactgcgaaattg
atctcttaatcctcgcattt
catattcctcaaggtatgct
agtatttcttcctcttgttc
gcagtcttacacaccaaaca
acgatatctcttagggcttt
tccatctcctttcaaacatc
atttttctggagctacggta
ttcacgagcccaatctaatt
acgcattcacaacgcaatct
tcaatttaaactcgctccgc
tttcaagtaggctactggtc
tttatttgaccgtcaaggca
cagcggagactatgtggaac
agcgtacaaaatgtttccct

### Sheet: AATAC
Probe Target	Sequence
Cy3 AATAC	/5Cy3/GTATTGTATTGTATTGTATTGTATTGTATT
Cy5 AATAC	/5Cy5/GTATTGTATTGTATTGTATTGTATTGTATT

### Sheet: AATAT
Probe Target	Sequence
Cy3-AATAT	/5Cy3/ATATTATATTATATTATATTATATTATATT

### Sheet: Kl-3 Exon5-Intron5 (HCR)
Probe Name	Kl-3 Exon5-Intron5
Target	Kl-3 Exon5-Intron5
Design Parameters	Organism: D. melanogaster
Sequences
gACAAAAUAUACUCAggUAUggCCAgCACCU

### Sheet: Kl-3 Exon5-Exon6 (HCR)
Probe Name	kl-3 exon5-exon6
Target	kl-3 exon5-exon6
Design Parameters	Organism: D. melanogaster
Sequences
gACAAAAUAUACUCAgAACUAAUUggCgAAC
